# In-text citation error rate as a scientometric tool for evaluating accuracy and weighing evidence

**DOI:** 10.1101/2022.06.01.494325

**Authors:** Derek E. Lee

**Affiliations:** Department of Biology, Pennsylvania State University, University Park, Pennsylvania, USA

**Keywords:** cognitive bias, quotation accuracy, citation accuracy, reference accuracy, scientometrics

## Abstract

Scientists are fallable and biased, but accuracy can be assessed through empirical analysis of published work that quantifies in-text citation (or quotation) errors. In scientific conflicts, it can be difficult for outsiders to know whose evidence or interpretation to trust. In-text citation error rate can assist decision- and policy-making bodies, as well as the courts when conflicts reach the judicial branch of government, by quantifying absolute and relative accuracy of scientists presenting scientific evidence. I propose the use of in-text citation error rates as a scientometric tool to quantify the accuracy of an author’s work. In-text citation error rates in excess of an established overall mean (e.g., 11% for minor errors and 7% for major errors in ecology), or differences in in-text citation error rates between opposing groups of scientists could be used to reveal excessive inaccuracies in an author or group. The spotted owl (*Strix occidentalis*) has been at the center of a multi-decadal conflict caused by competition among people over forest resources, with scientific experts representing opposing stakeholders often presenting conflicting evidence. I applied the in-text citation error rate tool to important papers in the spotted owl and forest fire debate and found evidence of greater error rates in works on one side of this debate. In-text citation error rate can be an effective tool for quantifying accuracy among scientists.
