## Supplementary material for "In-text citation error rate as a scientometric tool for evaluating accuracy and weighing evidence": Table S1

### Sheet: Summary
	paper	2ndary ref rate	Minor error	Minor SE	Major error	Major SE	Count of cites	2ndary reference	Minor error	Major error
	Lee 2020	0.32	0.08	0.0542586	0.08	0.0542586	25	8	2	2
	Bond et al 2009	0.32	0.12	0.0649923	0.08	0.0542586	25	8	3	2
	Jones et al 2016	0.44	0.2	0.08	0.32	0.0932952	25	11	5	8
	Jones et al 2020	0.2	0.2	0.08	0.28	0.0897998	25	5	5	7
			Minor error	Major error		Minor t	P	Major t	P
	means	Bond & Lee	0.1	0.08		0.2	0.306067	-0.2	0.306067
	means	Jones et al.	0.2	0.3
	means	Todd et al. 2007	0.11	0.07		2.25	0.0525047	7.66667	0.00532489
			SE	SE
			0.0424264	0.0383667
			0.0565685	0.0648074
			0.0178867	0.0145858

### Sheet: Jones et al 2016
#	Text	Citation	2ndary reference	Minor error	Major error	Rationale
1	“megafires” (ie large wildfires >10,000 ha in extent)	Stephens et al. 2014b	0	0	0	definition of megafire is given
2	The frequency and severity of “megafires” (ie large wildfires >10,000 ha in extent [Stephens et al. 2014b]) in the dry forests of North America has increased after a century of fire suppression and climate warming,…	Westerling et al. 2006	0	0	1	Westerling showed increase in frequency and size of fires >400ha 1970-2003 was linked to climate. No analyses of changes in the frequency or severity of fires >10,000 ha. No data or analyses on fuels or fire suppression contributing to fire size or severity.	The text statement claiming an incease in size and severity of fires >10,000ha is not supported, nor is the claim that fire suppression is responsible or linked to the claim of larger and more severe fires.
3	The frequency and severity of “megafires” (ie large wildfires >10,000 ha in extent [Stephens et al. 2014b]) in the dry forests of North America has increased after a century of fire suppression and climate warming,…	Miller et al. 2009b	0	0	1	Miller analyzed fire size and severity of 202 fires over time (1984-2006) and found some increases over time correlated with climate. no data on suppression, merely a mention in discussion: "The temporal patterns we see in the climate–fire relationship are clearly due in part to increasing temperatures, but our results suggest a prominent role for increasing levels of forest fuels, presumably fro…	The text statement claiming an incease in size and severity of fires >10,000ha is not supported, nor is the claim that fire suppression is responsible or linked to the claim of larger and more severe fires.
4	incurring considerable societal and economic costs by destroying homes, human infrastructure, and timber resources, in addition to necessitating increased taxpayer-funded support for fire-fighting	Stephens et al. 2013	1	1	0	Narrative opinion piece. No data presented and no citations to papers presenting data to supprt the text statements. "Increased development in fire-prone landscapes has increased suppression costs, exacerbated risk to human safety and infrastructure, and reduced management options. " is uncited in the text. "The annual cost of fire suppression is increasing and unsustainable; costs exceeded $2 bi…
5	incurring considerable societal and economic costs by destroying homes, human infrastructure, and timber resources, in addition to necessitating increased taxpayer-funded support for fire-fighting	Stephens et al. 2014b	1	0	0	narrative review. Mentions megafire "impacts to human society" and cites another narrative review and a conference proceeding (Williams et al 2011, Williams 2013). Mentions "megafires are more difficult and costly to fight and effects may be more economically demanding" cites an analysis of costs including timber losses of 7 fires in Florida (Butry 2001) and another narrative review (Adams 2013).…
6	In the western US, major reforms in forest fire management have been proposed to restore low-and moderate-severity fire regimes through forest tree thinning	North et al. 2015	1	0	0	opinion piece. Mentions thinning, prescribed fire, and managed wildfire can reduce fuels making it more likely fire will burn along the surface at low-moderate intensity with no citations.
7	However, the vision of restoring “pre-European” fire regimes, as well as forest structure and composition, is constrained by concerns over fuels-reduction treatments that simplify the structurally and floristically diverse forests inhabited by old-forest species (ie species that inhabit forests characterized by large, old trees, closed overstory canopy, and complex vertical structure)	Pilliod et al. 2006	1	0	0	narrative review GTR. "species that prefer closed-canopy forests or dense understory, and species that are closely associated with those habitat elements that may be removed or consumed by fuel reductions, will likely be negatively affected by fuel reductions."
8	Potential short-term consequences of fuels-reduction and restoration treatments may be outweighed by long-term benefits of forest restoration if large, high-severity fires negatively affect old-forest species	Sweitzer et al. 2016 (mis-cited at 2015)	0	1	0	Sweitzer evaluated how logging treatments and fire 1957-2013 affected fisher (Martes pennanti) occupancy at camera traps 2007-2014. Found negative effect of 'restorative fuel reduction' (increased extinction probability), fire history had no significant effects. No analysis of long-term benefits of restoration. No explicit analysis of large, high-severity fires.
9	Potential short-term consequences of fuels-reduction and restoration treatments may be outweighed by long-term benefits of forest restoration if large, high-severity fires negatively affect old-forest species	Tempel et al. 2015	0	0	0	simulation study of potential effects of fuels treatments and fire on spotted owls. No empirical evaluation of treatments or fire.
10	However, research suggests that severe fires may have neutral or beneficial effects on biodiversity, including old-forest species	Hutto 2008	0	1	0	study of black backed woodpeckers, a bird species that is extremely specialized on severely burned forests. Biodiversity (species richness or diversity) was not measured.
11	However, research suggests that severe fires may have neutral or beneficial effects on biodiversity, including old-forest species	Swanson et al. 2011	0	1	0	study of black backed woodpeckers, this bird species is extremely specialized on severely burned forests. Biodiversity (species richness or diversity) was not measured.
12	However, research suggests that severe fires may have neutral or beneficial effects on biodiversity, including old-forest species	DellaSala and Hanson 2015	1	0	0	review book. Mentions positive biodiversity effects of mixed-severity fires.
14	Nevertheless, the ecological effects of high-severity fire likely depend in part on the size, distribution, and configuration of burned patches	Fontaine and Kennedy 2012	1	0	1	Quantitative meta-analysis of 41 studies of bird and small mammal species demographic responses to thinning, low-moderate, and high-severity fire. Study examined the stand scale and found a mix of positive, neutral and negative effects. No data on size distribution or configuration of high-severity burned patches. "Future work emphasizing wildlife response in relation to burn patch size and lands…
29	Previous attempts to test for the effects of wildfire on spotted owls have been hindered by the potential confounding effect of post-fire salvage logging	Clark et al. 2013	0	0	0	Examined spotted owl occupancy in relation to mixed-severity fires followed by post-fire logging. Reported widespread salvage logging so results were applicable to stands that experienced the combined effects of both fire and logging.
39	The observation that lower-severity fire is benign, and perhaps even moderately beneficial, to spotted owls is consistent with previous studies	Roberts et al. 2011	0	0	1	Examined spotted owl occupancy at random burned and unburned sites. Burned sites were mixed severity with 25% low, 29% moderate, and 14% high severity. No evidence of occupancy differences due to burning. "There was no support for a model that distinguished between burned and unburned sites" "forest structure influence[d] owl site occupancy rather than the direct effect of fire." Authors claimed …
40	The observation that lower-severity fire is benign, and perhaps even moderately beneficial, to spotted owls is consistent with previous studies	Lee et al. 2012	0	0	1	Examined multi-season occupancy in 41 burned and 145 unburned spotted owl breeding sites. Burned sites were mixed severity with mean 32% high severity. No significant differences between burned and unburned sites in probabilities of colonization or local extinction. No data presented supporting the statement that lower-severity fire is benign or beneficial, only that mixed severity fire is benign…
41	and is not surprising given that, within dry mixed-conifer forests, the spotted owl and other old-forest species evolved in association with such fire regimes	Noss et al. 2006	1	1	0	narrative review. Claims dry mixed conifer forests have a low severity fire regime (Agee 1998, Arno 2000) and incorrectly presumes this regime was constant for all time in prehistory. No link provided between the recent-time fire regime described in the GTR and conditions under which spotted owl evolved.
42	and is not surprising given that, within dry mixed-conifer forests, the spotted owl and other old-forest species evolved in association with such fire regimes	North et al. 2009	1	0	1	narrative review GTR about managing sierra mixed conifer forests. Assumes Sierra mixed conifer forests have low severity fire regime but that isn't the focus of the GTR. No evidence presented that the recent-time fire regime described in the GTR is the same as conditions under which spotted owl evolved.
43	These findings contrast with a recent spotted owl population study that reported high site occupancy after another megafire (the “Rim Fire”	Lee and Bond 2015	0	0	0	Reported high occupancy of known spotted owl breeding sites after Rim Fire.
44	The relatively high spatial complexity and heterogeneity in high-severity burn patterns in the Rim Fire may have resulted in a wider range of vegetation conditions and more remnant live trees suitable for owls	Lee and Bond 2015	0	0	1	No data on spatial complexity or heterogeneity in Rim Fire was presented.
45	Alternatively, because owls were not individually marked in the Rim Fire study, some detections at "occupied" sites may have involved individuals from neighboring territories or non-territorial "floaters"	Lee and Bond 2015	0	0	0	owls were not marked in this study.
46	Collectively, these findings suggest that megafires constitute an additional mechanism by which climate change will threaten old-forest species, along with previously recognized climate-associated stressors such as habitat shifts, physiological impacts, and changes in community interactions	Dawson et al. 2011	1	0	0	narrative review of climate change and biodiversity.
48	Rather, implementing fuels and restoration treatments outside of key habitats (eg nesting and denning areas) is more likely to minimize short-term impacts and ensure that old-forest species persist until forest resiliency objectives are achieved	Stephens et al. 2014a	1	0	1	narrative review. "We have little information about how the location of treatments may affect CSOs’ use of areas outside their core nesting locations" No data presented to support this claim. "no empirical data are available to assess the effects of landscape fuel treatments on the CSO and its habitat." "Our results indicate negative CSO responses to treatments"
49	However, the calculus behind these trade-offs is complex and depends on several considerations that merit additional research, such as the magnitude of short-term impacts that treatments impose on old-forest species, the relative increase in the frequency of severe fire as a function of climate change, and the efficacy of forest restoration for reducing both severe fires and tree mortality from d…	Asner et al. 2015	0	0	0	Anser studied canopy water loss during drought.
50	Managers and policy makers will be faced with challenging decisions regarding the pace and scale of forest restoration efforts in light of scientific uncertainty and conflict among stakeholders	Redpath et al. 2013	1	0	0	narrative review about conservation conflicts
		25	11	5	8

### Sheet: Jones et al 2020
#	Text	Citation	2ndary reference	Minor error	Major error	Rationale
1	Western North American forest ecosystems are experiencing rapid changes in disturbance regimes because of climate change and land use legacies.	Littell et al. 2018	0	0	1	Identification of correlations between climatic index variables with area burned over 30 years 1980-2006 in 70 ecosections. Correllation models describing how climate has influenced area burned were used to classify ecosections into fuels- or flammability-limited regime classes. Correllation models were then used to predict potential future area burned using predicted changes in climate. No evalu…
4	In many of these forests, the accumulation of surface and ladder fuels from a century of fire suppression, coupled with a warming and drying climate, has led to increases in the number of large fires,... and the proportion of areas burning at higher severity.	Singleton et al. 2019 (mis-cited as 2018)	0	1	0	An examination of number, size, and % high severity of 1621 fires in southwest forests 1984-2015 and found an increase in all. No data were presented on mechanisms or causes for these trends.
9	As such, they face an increased risk of conversion to non-forest ecosystems (e.g., shrublands, non-native grasslands) following large, severe fires because of compromised seed sources, post-fire soil erosion and loss, high-severity re-burn, and climatic thresholds	Stevens et al. 2017	0	1	0	Analyzed 477 fires in California pine, fir, and mixed-conifer forests between 1984 and 2015 to quantify high-severity burn patch size trends over time. Patch sizes were larger and more regularly shaped over time. Authors hypothesized that increased distance from live edge to center of high-severity burn patch could impede seed dispersal and post-fire regeneration, but no data were presented on th…
11	As such, they face an increased risk of conversion to non-forest ecosystems (e.g., shrublands, non-native grasslands) following large, severe fires because of compromised seed sources, post-fire soil erosion and loss, high-severity re-burn, and climatic thresholds	Shive et al. 2018	0	1	0	Examined forest regeneration 5 years post fire on 1848 plots across 24 wildfires in yellow pine and mixed conifer forests. The probability of observing conifer seedling in a plot depended on precipitation, burn severity and distance to non-high-severity edge. No data on risk of conversion from forest to non-forest was presented.
18	Restoration methods such as mechanical thinning and prescribed and managed wildland fire that reduce accumulated surface and ladder fuels (e.g., removal of smalland medium-sized trees, especially non-fire adapted species) may reduce the spatial extent of severe fires and increase forest resilience to fire in a changing climate ... and, in doing so, promote key ecosystem services	Kelsey et al. 2017	1	0	0	unpublished report by Nature Conservancy. Claims:"The 2013 Rim Fire in the central Sierra Nevada burned nearly 257,000 acres at a cost of more than $127 million to fight the fire, with the loss of an estimated $1 billion in ecosystem service value (Batker et al 2013)." Batker et al 2013 is an unpublished report that estimated ecosystem services damage between $100 million and $736 million.
28	planning documents … claiming that forest fires are a primary threat to owls	USFWS 2011	1	0	0	"Currently, the most important range-wide threats to the spotted owl are competition with barred owls, ongoing loss of spotted owl habitat as a result of timber harvest, habitat loss or degradation from stand replacing wildfire and other disturbances, and loss of amount and distribution of spotted owl habitat as a result of past activities and disturbances. "
35	studies have shown negative fire effects on California (S. o. occidentalis) and northern (S. o. caurina) spotted owls	Rockweit et al. 2017	0	0	0	Reported reduced spotted owl survival due to severe fire.
54	Certainly, portions of spotted owls range in the western Cascades in Oregon and Washington, and the California Coast Range, where forests experience natural “mixed-severity” to stand-replacing fire regimes, are at the upper end of Lee’s (2018) representation of NRV in percentage area burned at high severity	Brown and Smith 2000	1	0	0	GTR narrative review
97	In territories experiencing 100% tree mortality, it is biologically intuitive that a shade adapted species like the spotted owl will be unlikely to persist even over the short term	Jones et al 2016	0	0	0	reported site extinction probability increased as % high severity burn at site increased.
126	Rather these findings [reduction in occupancy and variability in effect sizes] support the conclusion that wildfire effects on spotted owls can be positive, neutral, or negative depending on the specific context, likely related to patch size and spatial patterns of severe fire.	Jones et al 2016	0	1	0	examined spotted owl occupancy and foraging selection in relation to mixed- severity fire, found negative effects of high-severity and positive effects of moderate severity. No data presented about patch size or spatial pattern of high severity fire.
153	The Lee (2018) meta-analysis included effect sizes from multiple studies using the exact same underlying data, but no remedial measures were taken.	Lee 2018	0	0	1	"used multi-level linear mixed effects models (hierarchical models), and mixed effects models" " Study within geographic area was included as multi-level random effects to properly estimate study site and region-specific variation and to account for repeated measurements (pseudo-replication) within a study or region."
172	We agree that severe fire has not yet resulted in substantial declines in spotted owl populations at regional or subspecies scales and rather that recent declines… have occurred for other reasons	Dugger et al. 2016	0	0	0	Spotted Owl populations declined from 1.2% to 8.4% per year depending on the study area" declines linked to barred owls and amount of suitable habitat
173	We agree that severe fire has not yet resulted in substantial declines in spotted owl populations at regional or subspecies scales and rather that recent declines… have occurred for other reasons	Tempel et al 2016	0	0	0	occupancy linked to canopy cover
177	declines… have occurred for other reasons including ...potentially the loss of large trees and oldforest habitat	Jones et al 2018	0	0	0	Large tree/high canopy cover forest was the best predictor of extinction rates
180	the conclusion that wildfire does not pose a threat to spotted owls does not take into account that wildfires will inevitably become larger and more severe in rapidly warming and drying forest ecosystems	Westerling and Bryant 2008	0	1	0	simulated wildfire risks under future climate scenarios. Mixed outcomes with greater or lesser fire risk depending on fire regime. "Drier conditions in Southern California led to reduced fire risk in large portions of southern California."
183	the conclusion that wildfire does not pose a threat to spotted owls does not take into account that wildfires will inevitably become larger and more severe in rapidly warming and drying forest ecosystems	Millar and Stephenson 2015	1	0	0	narrative review.
197	meta-analysis has helped to advance scientific understanding across a broad range of disciplines by offering tools for science synthesis	Gurevitch et al. 2018	1	0	0	review of meta analyses
198	owls can be displaced by severe fire	Jones et al 2016	0	0	1	Webfigure 4 shows owls relocated following the King fire. No analysis of these movements relative to non-fire related movements was provided, so no evidence that the fire caused the displacements.
200	there may be a threshold of high-severity effects within territories beyond which extirpation becomes more likely	Lee et al 2013	0	0	0	found increasing proportion of high-severity fire in nest core area led to increased site extinction probability.
201	Moreover, spotted owls may use severely burned forest for foraging when patches are relatively small	Bond et al. 2009	0	0	1	examined foraging selection in relation to burn severity. No data on patch sizes.
202	Moreover, spotted owls may use severely burned forest for foraging when patches are relatively small	Bond et al. 2016	0	0	1	examined foraging selection in relation to burn severity. No data on patch sizes.
207	In contrast, large but more complex patches of high-severity fire may have less negative effects by comparison	Lee and Bond 2015b	0	0	1	Examined how previous year's reproductive state, wildfire, and post-fire logging affected owl site occupancy. Study did not present any data on patch size or complexity.
211	Moreover, spotted owls may use severely burned forest for foraging when patches are relatively small…	Jones et al. 2020	0	0	0	Found owls used high-severity burned forest in proportion to availability. Overall, not a significant effect.
213	...but tend to avoid larger patches and particularly the interior of large patches	Jones et al. 2016	0	0	1	did not present any data or analyses regarding owl habitat use use in relation to high-severity patch size.
214	...but tend to avoid larger patches and particularly the interior of large patches	Jones et al. 2020	0	0	0	Found some owls may have avoided high-severity patches. Overall, not a significant effect.
		25	5	5	7

### Sheet: Bond et al 2009
#	Text	Citation	2ndary reference	Minor error	Major error	Rationale
3	a species that has driven many forest-management decisions in the Sierra Nevada and southern California, USA, for the past decade.	USFS 2004	0	0	0	"The Sierra Nevada Ecosystem Project (SNEP) report (chartered by Congress and completed in 1996) found that old forest ecosystems were one of the most altered ecosystems in the Sierra Nevada Region and that the habitat and/or population of some animals associated with old forests was in decline. Accordingly, SNFPA was intended to provide regionally consistent direction for old forest conservation…
13	Changes in climate resulted in periods of increased moisture and warmer temperatures.	Centers for Water and Wildland Resources 1995	1	0	0	narrative synthesis by experts from US Forest Service and others. "During the period of recent human settlement in the Sierra Nevada, climate was much wetter, warmer, and more stable than climates of the past two millennia" "Climatic variation plays an important role in influencing fire patterns and severity; fires have been most extensive in periods of dry years." Fig. 1.3 shows temperature chan…
15	Extensive harvesting shifted the size distribution of trees within forested stands from larger, older trees with greater inter-tree gaps to denser forests with more smaller sized trees	Centers for Water and Wildland Resources 1996	1	0	0	narrative review. "Tim-ber harvest has removed trees, snags, and logs, especially oflarger diameters, simplifying forest structure. Denser and less diverse stands have been purposely created following harvest"
16	By the mid–20th century, policies of vigorous fire suppression led to exclusion of this once more frequent and widespread disturbance process	Weatherspoon et al. 1992	1	0	0	Narrative review in GTR. "Twentieth century fire regimes bear little resemblance to those of presettlement times, largely because of human activities since the mid-1800s. One marked difference has been in the annual acreage burned. For example, using a conservative mean fire interval of 20 years for the 586,000-acre Eldorado National Forest (NF), we would expect a mean of 29,000 acres to burn ann…
18	California spotted owl nests and roosts are associated with older forests and high tree-canopy cover	Call et al. 1992	0	1	0	Documented nocturnal space use of radio-tagged owls during breeding season. Some locations were nests and roosts, but this wasn’t explicitly stated. Older forests were most important during breeding.
19	California spotted owl nests and roosts are associated with older forests and high tree-canopy cover	Gutie´rrez et al. 1992	1	0	0	GTR narrative review. "spotted owls in the Sierra Nevada nested more than expected in mixed-conifer stands with medium- to largesized trees [24 to 36+ inches in diameter at breast height (d.b.h.)], stands with a wide range of tree sizes overall (5 to 60+ inches in d.b.h.), and medium (40-69 percent) (stand type M4N) to high (70-100 percent) total canopy cover (stand type M4G)."
21	California spotted owl nests and roosts are associated with older forests and high tree-canopy cover	Bond et al. 2004	0	0	0	estimated forest inventory metrics related to SPOW sites. "Number of large trees (>76.2 cm) and canopy cover were the best predictors of owl nesting habitat."
49	Establishing the telemetry-error circle around each point also allowed us to account for instances where owls foraged at habitat edges	Zabel et al. 1995	0	0	0	Error polygons (i.e., the area enclosed by the intersection of three or more compass bearings) were classified. Examined the use of habitat edges by spotted owls from radiotelemetry locations to determine if they used edges. Found owls used edges, and sometimes selected for edges.
50	Establishing the telemetry-error circle around each point also allowed us to account for instances where owls foraged at habitat edges	Ward et al. 1998	0	0	0	Error polygons >0.8ha were excluded. Prey abundance was geater near edges.
57	Laymon (1988) found that random sites had steeper slopes than foraging sites, so we included percent slope as a variable.	Laymon 1988	0	0	0	phd thesis. "Foraging sites were characterized by having a shallower slope,... than was available on the random sites"
61	California spotted owl foraging locations have been characterized by greater basal area of medium (28 cm) to large trees (.61 cm), high canopy cover, lower basal area of smaller trees (,28 cm), higher snag basal area, gentler slopes, greater conifer basal area, greater shrub cover, and more coarse woody debris than random sites	Gutie´rrez et al. 1992	1	0	0	GTR narrative review. "majority of spotted owl foraging locations ... were on sites with medium to large trees (trees >24 inches in d.b.h.) and dense canopy closure (60 to 100 percent). They significantly selected for stands with trees >24 inches in d.b.h. and canopy cover of 40 to 59 percent, based on availability. On the other hand, they used stands significantly less than expected that had (1)…
64	California spotted owls also selected foraging sites with greater hardwood basal area and multiple canopy layers	Call et al. 1992	1	0	0	"We inferred from the univariate tests that owls were selecting habitats with complex stand characteristics relative to random sites (Table 2). Breeding season habitat had greater canopy closure, higher conifer and hardwood basal areas and lower tree vigor compared to nonbreeding season habitat (Table 2)."
67	Shrub and herbaceous ground cover and downed wood are associated with prey of spotted owls like woodrats (Neotoma spp.), northern flying squirrels (Glaucomys sabrinus), and whitefooted mice (Peromyscus spp.	Williams et al. 1992	1	0	0	GTR narrative review. "shrubs are important habitat components throughout this woodrat's geographic range (see color photo 5-29). They are most numerous where shrub cover is dense." "An oak or oak-associated canopy with an understory of dense shrubs was optimal habitat [for flying squirrels]. Presence of the squirrels was strongly correlated with shrub density." "Pinyon mice readily climb and are…
71	Spotted owl prey species, including dusky-footed woodrats (N. fuscipes), are more abundant in plant communities with greater understory hardwood, shrub, and herbaceous cover	Carey et al. 1992	0	1	0	measured woodrat abundance in doug fir and mixed conifer veg communities. Did not measure hardwood, shrub or herb cover. Found greater abundance in mixed conifer forest, and positive correlation with total vegetative cover.
72	Spotted owl prey species, including dusky-footed woodrats (N. fuscipes), are more abundant in plant communities with greater understory hardwood, shrub, and herbaceous cover	Williams 1992	1	1	0	links woodrat abundance to hardwoods, dense shrub cover, not to herbs
76	In the northern Sierra Nevada, northern flying squirrels and deer mice (P. maniculatus) are most abundant in areas with open canopy and high shrub cover	Coppeto et al. 2006	0	0	0	" P. maniculatus reached its highest abundance in traps character- ized by open canopy and cover by live shrubs" " G. sabrinus, S. lateralis, and Microtus species exhibited strong microhabitat preferences for open canopy, high cover by shrub"
77	Deer mice have also shown strong affinity to forest openings where conifer seeds may become more accessible or stronger competitors may be limited in number	Gashwiler 1979	0	0	1	Mouse abundance increased in good seed years. No data on mouse affinity to openings.
78	Deer mice have also shown strong affinity to forest openings where conifer seeds may become more accessible or stronger competitors may be limited in number	Galindo and Krebs 1985	0	0	1	Removing competitors did not affect mouse abundance. No data on mouse affinity to openings.
83	Adult dusky-footed woodrats do not suffer reduction in survival or abundance from understory fire of low to moderate intensity and patchy distribution in oak woodlands	Lee and Tietje 2005	0	0	0	"woodrat abundance on plots that were burned did not change significantly in the trapping session immediately after the fire. There also was no significant sustained change in woodrat abundance due to fire-induced habitat alteration." "The fire had a positive effect on survival and temporary emigration parameters during the interval when the burn occurred, but no significant lasting impact on eit…
84	but reductions in survival and abundance can occur immediately after hotter, more complete burns for chaparral-dwelling [woodrats].	Wirtz 1977	0	0	0	found no woodrats in burned areas, but woodrats were found in unburned chaparal. Followed by a slow reinvasion.
85	but reductions in survival and abundance can occur immediately after hotter, more complete burns for chaparral-dwelling [woodrats].	Wirtz et al. 1988	0	0	0	no marked woodrats survived the fire.
91	In addition, a number of studies have concluded that populations of deer mice increase after fire	Converse et al. 2006	0	0	0	"Deer mouse densities also exhibited predicted positive responses to wildfire."
94	California spotted owl roost sites in previous studies also were characterized by higher canopy cover and larger diameter trees	Moen and Gutie´rrez 1997	0	0	0	"California spotted owl roosts were located in mixed conifer habitat that contained trees of at least 30 cm dbh, more often than expected by chance (X2 = 59.99, 4 df, P < 0.001). Thirtyone percent of the 82 owl roosts were in habitat characterized by >40% canopy closure and trees >60 cm dbh (M4), and 68% were in habitat characterized by -40% canopy closure and trees >30 cm dbh (M3; Fig. 2). Moreo…
96	These characteristics may serve such functions as predator avoidance, protection from mobbing, and thermoregulation	Franklin et al. 2000	0	0	0	this hypothesis was taken from Franklin's dicussion, no data presented on predator avoidance, protection from mobbing, or thermoregulation.
97	The assumption that moderate- and high-severity burned forest is not suitable spotted owl habitat has provided a basis for risk assessments of timber harvesting as fuels treatments	e.g., Lee and Irwin 2005	0	0	0	"Our objective in this paper is to demonstrate a process for risk assessment that uses existing information to quantify the threat to spotted owls of proposed forest thinning activities."
		25	8	3	2

### Sheet: Lee 2020
#	Text	Citation	2ndary reference	Minor error	Major error	Rationale
1	In response to US Fish and Wildlife Service and USDA Forest Service planning documents that emphasized fire as a primary threat to spotted owl (Strix occidentalis) population persistence	USFWS 2017	0	0	0	"Large, high-severity fires" listed as first "stressor". "Habitat loss to large, high-severity fire is a substantial threat to CSO persistence"
2	In response to US Fish and Wildlife Service and USDA Forest Service planning documents that emphasized fire as a primary threat to spotted owl (Strix occidentalis) population persistence	USDA 2018	0	0	0	"Altered disturbance regimes" listed as first "Threat" . "High-severity fires now pose a significant threat to California spotted owls and their habitat."
5	Forest Service planning documents assume (paraphrasing): fire can harm owls and therefore owl territories and other owl habitat must be logged to protect owls from fire	USDA 2019	0	0	0	"high-severity wildfire" listed as "Primary Stressor" for spotted owl. "High-severity fire and widespread loss of habitat is perhaps the biggest threat to spotted owls. Following the King Fire of 2014 spotted owl occupancy declined markedly at severely burned sites 1-year post fire, and the large patch of severely burned forest was strongly avoided for foraging (Jones et al. 2016, Gutiérrez et al…
7	Jones et al. (2016), a reference often used to justify logging (e.g., USDA 2019), represent 1 fire, 30 burned territories, and 9 radio-tracked owls.	USDA 2019	0	0	0	"high-severity wildfire" listed as "Primary Stressor" for spotted owl. "High-severity fire and widespread loss of habitat is perhaps the biggest threat to spotted owls. Following the King Fire of 2014 spotted owl occupancy declined markedly at severely burned sites 1-year post fire, and the large patch of severely burned forest was strongly avoided for foraging (Jones et al. 2016, Gutiérrez et al…
11	I say “a portion of” because Jones et al. (2016) showed both negative and positive effects from a megafire, but typically only the negative effects are used to justify management actions while fire-induced positive effects are ignored.	USDA 2019	0	0	0	"High-severity fire and widespread loss of habitat is perhaps the biggest threat to spotted owls. Following the King Fire of 2014 spotted owl occupancy declined markedly at severely burned sites 1-year post fire, and the large patch of severely burned forest was strongly avoided for foraging (Jones et al. 2016, Gutiérrez et al. 2017)." No mention of any positive effects of fire for spotted owls a…
12	There are limited resources available to protect homes and communities from wildfire …	Schoennagel et al. 2017	1	1	0	"Currently, much of the responsibility and financial burden for community protection from wildfire falls on public land-management agencies."
14	… and treating backcountry forested lands such as in owl habitats has no impact on community safety …	Cohen 2000	1	0	0	"The home and its surrounding 40 meters determine home ignitability, home ignitions depend on home ignitability, and fire losses depend on home ignitions. Thus, the W-UI fire loss problem can be defined as a home ignitability issue largely independent of wildland fuel management issues. "
15	… so forest fire mitigation resources should be focused on home fire resistance and protection.	Schoennagel et al. 2017	1	0	0	"Encouraging development away from fire-prone areas, reducing fuels on private lands in and near communities, and retrofitting and building homes to withstand ignition will increase the adaptive capacity for managing more wildfire (Calkin et al 2014), similar to adaptive approaches for other natural hazards such as flooding and earthquakes (Moritz 2014)."
29	Logging is the primary reason the spotted owl has declined	USFWS 2012	1	0	0	"Two primary reasons were cited for the original listing of the Mexican spotted owl in 1993: historical alteration of its habitat as the result of timber-management practices; and, the threat of these practices continuing as evidenced in existing national forest plans. "
30	In Lee (2018), I acknowledged both sides of the ongoing unsettled debate about whether fires in forests inhabited by spotted owls are becoming larger or more severe at evolutionary timescales,	Lee 2018	1	0	0	"Several studies have reported that fires during the past few decades have been larger and more severe than the historical mean (Miller and Safford 2012, 2017, Mallek et al. 2013, Steel et al. 2015), but others have disputed this point (Odion and Hanson 2006, Hanson et al. 2009, Odion et al. 2014a, Baker 2015a). Regardless of what is correct about trends in fire severity, Spotted Owls appear fair…
32	I assert that climate change is not a future event, but one we have been experiencing for decades	USGCRP 2017	1	0	0	"The likely range of the human contribution to the global mean temperature increase over the period 1951–2010 is 1.1° to 1.4°F (0.6° to 0.8°C), and the central estimate of the observed warming of 1.2°F (0.65°C) lies within this range (high confidence). This translates to a likely human contribution of 93%–123% of the observed 1951–2010 change. It is extremely likely that more than half of the glo…
34	The years that produced the studies analyzed in Lee (2018) were among the biggest fire years in 50 years, so they accurately represent owl responses to fires within an already warmed and changed climate milieu.	Littell et al. 2009	0	0	0	Fires in studies analyzed in Lee 2018 occurred 1987-2016, most after 1997 (30 years previous to 2016). Forested area burned in owl habitats was generally low and stable 1950-1980, much greater area burned 1985-2004.
36	The years that produced the studies analyzed in Lee (2018) were among the biggest fire years in 50 years, so they accurately represent owl responses to fires within an already warmed and changed climate milieu.	Parks et al. 2015	0	0	1	Reported overall fire deficit across western lands.
37	The years that produced the studies analyzed in Lee (2018) were among the biggest fire years in 50 years, so they accurately represent owl responses to fires within an already warmed and changed climate milieu.	Westerling 2016	0	0	0	Fires in studies analyzed in Lee 2018 occurred 1987-2016, most after 1997 (30 years previous to 2016). 2000-2012 had the highest frequency and most area burned relative to previous decades since 1970.
42	The spotted owl and the older forests it inhabits have experienced numerous very warm and dry periods during their evolutionary history that were likely similar to the current and predicted near-future climate	LaMarche 1974	0	0	0	" Figure 5 shows mean ring widths from 3551 B.C. to A.D. 1950 averaged for successive 100-year intervals and centered on the first year of each century. Relative warmth is indicated by high, sustained growth rates for most of the period between 3500 and 1300 B.C., corresponding to a time when the local tree lines were very high-about 150 m above those of the past few centuries"
45	it is clear that at least a few times in the past few thousand years, there have been droughts and climate swings that likely led to more fire than is currently observed	Pierce et al. 2004	0	0	0	"Here we date fire-related sediment deposits in alluvial fans in central Idaho to reconstruct Holocene fire history [to 8000 years before present] in xeric ponderosa pine forests and examine links to climate. We find that colder periods experienced frequent low-severity fires, probably fuelled by increased understory growth.Warmer periods experienced severe droughts, stand-replacing fires and lar…
46	it is clear that at least a few times in the past few thousand years, there have been droughts and climate swings that likely led to more fire than is currently observed	Power et al. 2008	0	0	0	"We have synthesized sedimentary charcoal records of biomass burning since the LGM and present global maps showing changes in fire activity for time slices during the past 21,000 years (as differences in charcoal accumulation values compared to pre-industrial). ... Fig 5 shows western north america had positive charcoal anomalies at 6000 and 2000 ybp, and a negative anomaly at present.
49	The notion that logging or thinning might somehow avert large, weather-driven, mixed severity forest fires with large patches of high-severity burn is not well supported by the evidence	Schoennagel et al. 2017	1	0	0	" Managing forest fuels is often invoked in policy discussions as a means of minimizing the growing threat of wildfire to ecosystems and WUI communities across the West. However, the effectiveness of this approach at broad scales is limited." "Regionally, the area treated has little relationship to trends in the area burned, which is influenced primarily by patterns of drought and warming (2, 3, …
52	Approximately 90% of the forested acres burned at high severity occur each year in a few extreme climate- and weatherdriven mixed-severity fire events that thinning treatments are unlikely to interact with, let alone slow or stop	Lydersen et al. 2014	0	1	0	"At all spatial scales, the two fire weather variables along with proportion of area treated had the greatest influence on proportion high severity across the landscape" Did not report data on % of acres burned during extreme weather events or likelihood of treatments interacting with fire.
53	Approximately 90% of the forested acres burned at high severity occur each year in a few extreme climate- and weatherdriven mixed-severity fire events that thinning treatments are unlikely to interact with, let alone slow or stop	Kalies and Kent 2016	1	0	1	Narrative review of empirical data on effectiveness of treatments at reducing fire severity, found thin and burn were likely most effective. did not examine climate effects on fire severity, or likelihood of treatment interacting with fire.
54	In fact, some evidence supports the observation that thinning and other logging can exacerbate fire severity	Raymond & Peterson 2005	0	0	0	Mortality of overstory Douglas-fir trees was highest in thinned treatments, moderate in the untreated stands, and lowest in the thinned and underburned treatment.
56	In fact, some evidence supports the observation that thinning and other logging can exacerbate fire severity	Wimberly et al 2009	0	0	0	"For the Camp 32 ﬁre (Table 2), thinning alone increased burn severity" "For the Warm ﬁre … thinning alone increased burn severity over untreated areas. "
58	In fact, some evidence supports the observation that thinning and other logging can exacerbate fire severity	Bradley et al 2016	0	0	0	We investigated the relationship between protected status and fire severity using the Random Forests algorithm applied to 1500 fires affecting 9.5 million hectares between 1984 and 2014 in pine (Pinus ponderosa, Pinus jeffreyi) and mixed-conifer forests of western United States, accounting for key topographic and climate variables. We found forests with higher levels of protection had lower sever…
61	while spotted owl nesting and roosting habitat (old-growth forest characterized by large trees and high canopy cover) is naturally more resistant to high-severity fire than younger forest	Lesmeister et al 2019	0	0	0	"Pre-fire nesting/roosting habitat had lower probability of burning at moderate or high severity compared to other forest types under high burning conditions" "The odds that suitable nesting/roosting habitat would burn at lower severity was 2–3 times higher than the odds it would burn at moderate-to-high severity."
62	Logging of green trees also can exacerbate competition between invasive barred owls (Strix varia) and spotted owls	Dugger et al. 2011	0	0	0	Used single-species, multi-season occupancy models and covariates to quantify Barred Owl detections and habitat characteristics to model extinction and colonization rates of Spotted Owl pairs in southern Oregon, USA. The strongest effect on colonization rate for pairs was Barred Owls and distances of old-forest patches. In addition, the detection of Barred Owls decreased (additive effect) the pro…
		25	8	2	2
